# A high-quality genome assembly and integrative data portal (*Phabase*) for the Mesoamerican black bean (*Phaseolus vulgaris* cv. Negro Jamapa)

**DOI:** 10.64898/2025.12.09.693262

**Authors:** Turgut Y. Akyol, Eber D. Villa-Rodriguez, Heladia Salgado, Emanuel Pacheco, Nancy Trujillo, Lavinia I. Fechete, Stig U. Andersen, Damien Formey, Jesús Montiel

## Abstract

Common bean (*Phaseolus vulgaris* L.) is one of the major legume crops worldwide, constituting a fundamental part of the diet in several countries. In central and south Mexico, the Mesoamerican Negro Jamapa variety is the one of most widely consumed cultivar, and it has notably served as a working model for functional genomics to address the molecular responses to stresses and during the nitrogen-fixing symbiosis with rhizobia. Despite this, the genome sequence of this landrace is not yet available, and the transcriptomic data generated by different research groups on this species are scattered. This prompted us to carry out a *de novo* sequencing, assembly and gene prediction for Negro Jamapa genome, using Hi-Fi PacBio technology and advanced genomic tools, respectively. Herein, we present a high-quality genome assembly for Negro Jamapa at chromosome level. The assembled genome is 522 Mb length, with an N50 of 45Mb, 89X coverage and BUSCO completeness of 98.4%, parameters that are considerably better than the available Mesoamerican reference genome. In parallel, we built an expression atlas of *P. vulgaris* from various tissues and growth conditions, by re-mapping publicly available RNA-seq and small RNA-seq data produced in recent years by distinct research groups. This analysis is available for the scientific community in the new user-friendly portal developed in this study, *Phabase* (https://phabase.ccg.unam.mx/). This portal includes several tools such as BLAST, gene and microRNA expression atlas, JBrowse, download section and integration with other *Phaseolus* spp. genomes.

**Significance statement:** In this study we report the first genome sequence of *Phaseolus vulgaris* Negro Jamapa, one of the most widely consumed bean varieties and a key experimental model for multiple research groups. We also developed Phabase (Phabase), an integrated database hosting this genome together with BLAST, JBrowse, and a comprehensive expression atlas. This resource enables functional genomics, comparative analyses, and accelerated breeding of common bean.
