## Supplementary material for "A high-quality genome assembly and integrative data portal (*Phabase*) for the Mesoamerican black bean (*Phaseolus vulgaris* cv. Negro Jamapa)": Table S2

### Sheet: TableS2
Run	Library	Organism	Cultivar	Genotype	Tissue/Organ	Treatment	Inocula	Time postâ€‘treatment/inoculation	Additional information	Reference	DOI
SRR12351452	Roots_mock	Phaseolus vulgaris	NAG12		Roots		Mock	24hpi		Castaingts et al, 2022	https://doi.org/10.1111/nph.18055
SRR12351453	Roots_mock	Phaseolus vulgaris	NAG12		Roots		Mock	24hpi		Castaingts et al, 2022	https://doi.org/10.1111/nph.18055
SRR12351454	Roots_SC15	Phaseolus vulgaris	NAG12		Roots		R. etli SC15	24hpi		Castaingts et al, 2022	https://doi.org/10.1111/nph.18055
SRR12351455	Roots_SC15	Phaseolus vulgaris	NAG12		Roots		R. etli SC15	24hpi		Castaingts et al, 2022	https://doi.org/10.1111/nph.18055
SRR12351456	Roots_55N1	Phaseolus vulgaris	NAG12		Roots		R. etli 55N1	24hpi		Castaingts et al, 2022	https://doi.org/10.1111/nph.18055
SRR12351457	Roots_55N1	Phaseolus vulgaris	NAG12		Roots		R. etli 55N1	24hpi		Castaingts et al, 2022	https://doi.org/10.1111/nph.18055
SRR19087986	Pv_SRC	Phaseolus vulgaris	Negro Jamapa		Roots		Mock		AGO5 Co-IP	Sánchez-Correa et al, 2022	https://doi.org/10.3389/fpls.2022.1034419
SRR19087987	Pv_SRC	Phaseolus vulgaris	Negro Jamapa		Roots		Mock		AGO5 Co-IP	Sánchez-Correa et al, 2022	https://doi.org/10.3389/fpls.2022.1034419
SRR19087988	Pv_SRC	Phaseolus vulgaris	Negro Jamapa		Roots		Mock		AGO5 Co-IP	Sánchez-Correa et al, 2022	https://doi.org/10.3389/fpls.2022.1034419
SRR19087989	Pv_SRP	Phaseolus vulgaris	Negro Jamapa		Roots_with_Nodule_Primordia		Rhizobium tropici CIAT 899	10dpi	AGO5 Co-IP	Sánchez-Correa et al, 2022	https://doi.org/10.3389/fpls.2022.1034419
SRR19087990	Pv_SRP	Phaseolus vulgaris	Negro Jamapa		Roots_with_Nodule_Primordia		Rhizobium tropici CIAT 899	10dpi	AGO5 Co-IP	Sánchez-Correa et al, 2022	https://doi.org/10.3389/fpls.2022.1034419
SRR19087994	Pv_SRP	Phaseolus vulgaris	Negro Jamapa		Roots_with_Nodule_Primordia		Rhizobium tropici CIAT 899	10dpi	AGO5 Co-IP	Sánchez-Correa et al, 2022	https://doi.org/10.3389/fpls.2022.1034419
SRR19088008	Pv_SRN	Phaseolus vulgaris	Negro Jamapa		Mature_Nodules		Rhizobium tropici CIAT 899	20dpi	AGO5 Co-IP	Sánchez-Correa et al, 2022	https://doi.org/10.3389/fpls.2022.1034419
SRR19088013	Pv_SRN	Phaseolus vulgaris	Negro Jamapa		Mature_Nodules		Rhizobium tropici CIAT 899	20dpi	AGO5 Co-IP	Sánchez-Correa et al, 2022	https://doi.org/10.3389/fpls.2022.1034419
SRR19088017	Pv_SRN	Phaseolus vulgaris	Negro Jamapa		Mature_Nodules		Rhizobium tropici CIAT 899	20dpi	AGO5 Co-IP	Sánchez-Correa et al, 2022	https://doi.org/10.3389/fpls.2022.1034419
SRR1999797	seedlings_ff_10d	Phaseolus vulgaris	Anupam		Leaf			10d		Nithin et al, 2015	https://doi.org/10.3390/ijms17060887
SRR23746571	42DAP_Xcf	Phaseolus vulgaris	Flavert		Seed developmental stages		Xanthomonas citri pv. fuscans	42DAP		Darrasse et al, 2024	https://doi.org/10.1111/pce.15037
SRR23746572	42DAP_Xcf	Phaseolus vulgaris	Flavert		Seed developmental stages		Xanthomonas citri pv. fuscans	42DAP		Darrasse et al, 2024	https://doi.org/10.1111/pce.15037
SRR23746573	42DAP_Xcf	Phaseolus vulgaris	Flavert		Seed developmental stages		Xanthomonas citri pv. fuscans	42DAP		Darrasse et al, 2024	https://doi.org/10.1111/pce.15037
SRR23746574	24DAP_Xcf	Phaseolus vulgaris	Flavert		Seed developmental stages		Xanthomonas citri pv. fuscans	24DAP		Darrasse et al, 2024	https://doi.org/10.1111/pce.15037
SRR23746575	24DAP_Xcf	Phaseolus vulgaris	Flavert		Seed developmental stages		Xanthomonas citri pv. fuscans	24DAP		Darrasse et al, 2024	https://doi.org/10.1111/pce.15037
SRR23746578	24DAP_Xcf	Phaseolus vulgaris	Flavert		Seed developmental stages		Xanthomonas citri pv. fuscans	24DAP		Darrasse et al, 2024	https://doi.org/10.1111/pce.15037
SRR23746576	42DAP_mock	Phaseolus vulgaris	Flavert		Seed developmental stages		Mock	42DAP		Darrasse et al, 2024	https://doi.org/10.1111/pce.15037
SRR23746577	42DAP_mock	Phaseolus vulgaris	Flavert		Seed developmental stages		Mock	42DAP		Darrasse et al, 2024	https://doi.org/10.1111/pce.15037
SRR23746579	42DAP_mock	Phaseolus vulgaris	Flavert		Seed developmental stages		Mock	42DAP		Darrasse et al, 2024	https://doi.org/10.1111/pce.15037
SRR23746580	24DAP_mock	Phaseolus vulgaris	Flavert		Seed developmental stages		Mock	24DAP		Darrasse et al, 2024	https://doi.org/10.1111/pce.15037
SRR23746581	24DAP_mock	Phaseolus vulgaris	Flavert		Seed developmental stages		Mock	24DAP		Darrasse et al, 2024	https://doi.org/10.1111/pce.15037
SRR23746582	24DAP_mock	Phaseolus vulgaris	Flavert		Seed developmental stages		Mock	24DAP		Darrasse et al, 2024	https://doi.org/10.1111/pce.15037
SRR25891104	sRNA_W_CPMMV	Phaseolus vulgaris	honghuabaijia		Leaf		CPMMV	7dpi		Xinyang Wu et al, 2024	10.1093/plcell/koae158
SRR25891105	sRNA_W_CPMMV	Phaseolus vulgaris	honghuabaijia		Leaf		CPMMV	7dpi		Xinyang Wu et al, 2024	10.1093/plcell/koae158
SRR25891106	sRNA_W_CPMMV	Phaseolus vulgaris	honghuabaijia		Leaf		CPMMV	7dpi		Xinyang Wu et al, 2024	10.1093/plcell/koae158
SRR25891107	sRNA_W_Mock	Phaseolus vulgaris	honghuabaijia		Leaf		Mock	7dpi		Xinyang Wu et al, 2024	10.1093/plcell/koae158
SRR25891108	sRNA_W_Mock	Phaseolus vulgaris	honghuabaijia		Leaf		Mock	7dpi		Xinyang Wu et al, 2024	10.1093/plcell/koae158
SRR25891109	sRNA_W_Mock	Phaseolus vulgaris	honghuabaijia		Leaf		Mock	7dpi		Xinyang Wu et al, 2024	10.1093/plcell/koae158
SRR3479064	RH_NF	Phaseolus vulgaris	G19833		Root hairs	Nod factors R. etli CE3 pMP604		6hpt		Formey et al, 2016	https://doi.org/10.3390/ijms17060887
SRR3479065	RH_NF	Phaseolus vulgaris	G19833		Root hairs	Nod factors R. etli CE3 pMP604		6hpt		Formey et al, 2016	https://doi.org/10.3390/ijms17060887
SRR3479069	RH_NF	Phaseolus vulgaris	G19833		Root hairs	Nod factors R. etli CE3 pMP604		6hpt		Formey et al, 2016	https://doi.org/10.3390/ijms17060887
SRR3479066	RH_mock	Phaseolus vulgaris	G19833		Root hairs	CHAPS		6hpt		Formey et al, 2016	https://doi.org/10.3390/ijms17060887
SRR3479067	RH_mock	Phaseolus vulgaris	G19833		Root hairs	CHAPS		6hpt		Formey et al, 2016	https://doi.org/10.3390/ijms17060887
SRR3479068	RH_mock	Phaseolus vulgaris	G19833		Root hairs	CHAPS		6hpt		Formey et al, 2016	https://doi.org/10.3390/ijms17060887
ERR4245103	AINV-2	Phaseolus vulgaris	Wild		Whole plant		inoculated with the sap from O. basilicum	24hpi		Mwaipopo et al, 2021	https://doi.org/10.1094/PDIS-07-20-1420-RE
ERR4245104	AIVN-3	Phaseolus vulgaris	Wild		Whole plant		inoculated with the sap from wild plants	24hpi		Mwaipopo et al, 2021	https://doi.org/10.1094/PDIS-07-20-1420-RE
SRR10244394	30DAA	Phaseolus vulgaris	SER16		Seed			30daa		Parreira et al, 2021	https://doi.org/10.1038/s41438-020-00448-0
SRR10244395	30DAA	Phaseolus vulgaris	SER16		Seed			30daa		Parreira et al, 2021	https://doi.org/10.1038/s41438-020-00448-0
SRR10244396	30DAA	Phaseolus vulgaris	SER16		Seed			30daa		Parreira et al, 2021	https://doi.org/10.1038/s41438-020-00448-0
SRR10244397	20DAA	Phaseolus vulgaris	SER16		Seed			20daa		Parreira et al, 2021	https://doi.org/10.1038/s41438-020-00448-0
SRR10244398	20DAA	Phaseolus vulgaris	SER16		Seed			20daa		Parreira et al, 2021	https://doi.org/10.1038/s41438-020-00448-0
SRR10244399	20DAA	Phaseolus vulgaris	SER16		Seed			20daa		Parreira et al, 2021	https://doi.org/10.1038/s41438-020-00448-0
SRR10244401	40DAA	Phaseolus vulgaris	SER16		Seed			40daa		Parreira et al, 2021	https://doi.org/10.1038/s41438-020-00448-0
SRR10244402	40DAA	Phaseolus vulgaris	SER16		Seed			40daa		Parreira et al, 2021	https://doi.org/10.1038/s41438-020-00448-0
SRR10244393	40DAA	Phaseolus vulgaris	SER16		Seed			40daa		Parreira et al, 2021	https://doi.org/10.1038/s41438-020-00448-0
SRR10244400	10DAA	Phaseolus vulgaris	SER16		Seed			10daa		Parreira et al, 2021	https://doi.org/10.1038/s41438-020-00448-0
SRR10244403	10DAA	Phaseolus vulgaris	SER16		Seed			10daa		Parreira et al, 2021	https://doi.org/10.1038/s41438-020-00448-0
SRR10244404	10DAA	Phaseolus vulgaris	SER16		Seed			10daa		Parreira et al, 2021	https://doi.org/10.1038/s41438-020-00448-0
SRR1946753	Flower	Phaseolus vulgaris	Pinto Villa		Flower			35-40d		Formey et al, 2015	https://doi.org/10.1186/s12864-015-1639-5
SRR1946754	Seedling	Phaseolus vulgaris	Pinto Villa		Seedling			1-4d		Formey et al, 2015	https://doi.org/10.1186/s12864-015-1639-5
SRR1946755	Root	Phaseolus vulgaris	Pinto Villa		Root			15d		Formey et al, 2015	https://doi.org/10.1186/s12864-015-1639-5
SRR1946756	Leaf	Phaseolus vulgaris	Pinto Villa		Leaf			10-20d		Formey et al, 2015	https://doi.org/10.1186/s12864-015-1639-5
SRR1946757	Nodule	Phaseolus vulgaris	Negro Jamapa		Nodule		Rhizobium tropici	18-27dpi		Formey et al, 2015	https://doi.org/10.1186/s12864-015-1639-5
SRR2568528	LOI	Phaseolus vulgaris	Long 22-0579		Leaf	Optimal Irrigation				Wu et al, 2017	https://doi.org/10.1016/j.gene.2017.07.038
SRR2568529	LOI	Phaseolus vulgaris	Long 22-0579		Leaf	Optimal Irrigation				Wu et al, 2017	https://doi.org/10.1016/j.gene.2017.07.038
SRR2569063	NTD	Phaseolus vulgaris	Naihua		Leaf	Terminal Drought				Wu et al, 2017	https://doi.org/10.1016/j.gene.2017.07.038
SRR2569143	NTD	Phaseolus vulgaris	Naihua		Leaf	Terminal Drought				Wu et al, 2017	https://doi.org/10.1016/j.gene.2017.07.038
SRR2577986	LTD	Phaseolus vulgaris	Long 22-0579		Leaf	Terminal Drought				Wu et al, 2017	https://doi.org/10.1016/j.gene.2017.07.038
SRR2577987	LTD	Phaseolus vulgaris	Long 22-0579		Leaf	Terminal Drought				Wu et al, 2017	https://doi.org/10.1016/j.gene.2017.07.038
SRR2577988	NOI	Phaseolus vulgaris	Naihua		Leaf	Optimal Irrigation				Wu et al, 2017	https://doi.org/10.1016/j.gene.2017.07.038
SRR2577989	NOI	Phaseolus vulgaris	Naihua		Leaf	Optimal Irrigation				Wu et al, 2017	https://doi.org/10.1016/j.gene.2017.07.038
